# Shared QTLs underlie loss of a conserved trait in replicate mapping populations of *Arabidopsis thaliana*

**DOI:** 10.64898/2026.07.14.738505

**Authors:** Madison Plunkert, Ousseini Issaka Salia, Esther Woolcock, Samuel Pérez, Jeffrey Conner

## Abstract

The evolutionary mechanisms leading to nonfunctional trait loss are not well understood. Some *Arabidopsis thaliana* populations display incomplete loss of short stamens, floral organs that do not contribute significantly to seed set in this species. In nature, short stamen number is correlated with ovule number and flowering time, suggesting that tight linkage or pleiotropy with these traits could drive stamen number evolution. To investigate the role of colocalized QTLs in short stamen number evolution and the repeatability of QTL co-localization between replicate mapping populations, we performed QTL mapping of stamen number, ovule number, and flowering time for two sets of recombinant inbred lines (RILs), Belm-12 x Roda-47 and Tsu-1 x Kas-1. All three traits were correlated in Belm-12 x Roda-47 RILs, but none were correlated in Tsu-1 x Kas-1 RILs. For both stamen and ovule number, some QTLs were unique to each RIL set and others were shared. Notably, for Belm-12 x Roda-47 RILs, we mapped QTLs affecting ovule and short stamen number to a region of chromosome 5 that also affects flowering time. For Tsu-1 x Kas-1 RILs, we identified the same chromosome 5 region as a short stamen number QTL, but ovule number and flowering time QTLs map to other genomic regions. Tests for pleiotropy revealed that the flowering time and short stamen number QTLs on chromosome 5 in Belm-12 x Roda-47 are likely separate QTLs, linked but not pleiotropic, but each may have pleiotropic effects on ovule number. Thus, the large-effect stamen number QTL on chromosome 5 was consistent between crosses, but only in Belm-12 x Roda-47 does this QTL co-localize with the other two traits.

**Article summary:** Nonfunctional trait loss is common over evolutionary time. We investigated the evolutionary mechanisms influencing nonfunctional trait loss by examining the genetic architecture of short stamen number, which has limited effects on seed set in the highly selfing plant *Arabidopsis thaliana*. We used QTL mapping to find loci affecting stamen number and other reproductive traits correlated with stamen number in nature. The same genomic region affected stamen number and other reproductive traits in one of our two replicate mapping populations, but not the other. The patterns of QTL co-localization are thus cross-specific.
