## Supplementary File 1 for "Shared QTLs underlie loss of a conserved trait in replicate mapping populations of *Arabidopsis thaliana*"

### Sheet: Supplementary Table 1
Primer_ID	Sequence (5' to 3')	Purpose
MP00_LB	TCCTCGAGTTTCTCCATAATAATGT	Common primer binding TDNA for WiscDs lines (not Hs)
MP01_LBb1.3	ATTTTGCCGATTTCGGAAC	Common primer binding TDNA for all SALK lines.
MP02_LB-1	TAGCATCTGAATTTCATAACCAATCTCGATACAC	Common primer binding TDNA for all SAIL lines
MP03	ACCCGAGCGGATTATGATAAG	LP primer for genotyping WiscDsLox262F09
MP04	TGTTGTTCTCACTGGTGCTTG	RP primer for genotyping WiscDsLox262F09
MP05	TGGTCGATACATAGCAGCAAG	LP primer for genotyping SALK_028815
MP06	TCATACCTTTGGGTCATGCTC	RP primer for genotyping SALK_028815
MP07	GAGTAACTTCATCGCGACTGG	LP primer for genotyping SALK_041105
MP08	CTTAACGGGCCCAGTTTAAAG	RP primer for genotyping SALK_041105
MP10	TTGACCATTACAGATTTGGGC	RP primer for genotyping SALK_089563
MP11	TTGCGATGGGCTAACTATTTG	LP primer for genotyping SALK_065709
MP12	TGTCTCCCGCAAATCAAATAC	RP primer for genotyping SALK_065709
MP15	CCTTGATGTAGAGCTCGATCG	LP primer for genotyping SALK_055242
MP16	ATTGTCACGAGTGCATGACAC	RP primer for genotyping SALK_055242
MP17	CTCTGTCGTTCATGGAGCTTC	LP primer for genotyping SALK_012835
MP18	TTGCTGCAACATCAGCTACAC	RP primer for genotyping SALK_012835
MP19	CACCACCACCTTCTTCTCAAG	LP primer for genotyping SALK_051616
MP20	ATCATGTCCATGAAGCTCTGG	RP primer for genotyping SALK_051616
MP23	GTTTATGATTCTGGCGACGAG	LP primer for genotyping SALK_065777
MP24	AGTTGATTAAGCAGCCACCAC	RP primer for genotyping SALK_065777
MP25	AATATCCGGCAGATACTTGGG	LP primer for genotyping SAIL_347_A10
MP26	ATTACAACCCTCTGGCTTTGC	RP primer for genotyping SAIL_347_A10
MP30	GAAACGGTGTGGAAAGAGTTG	RP primer for genotyping SALK_050024
MP33	TTCTTGCATTCACTCAGCATG	LP primer for genotyping SALK_056551
MP34	GTTTATGATTCTGGCGACGAG	RP primer for genotyping SALK_056551
MP35	CTACGGCCCTCTCTCATTCC	LP primer for genotyping SALK_089563
MP36	TTGGGCATGTCAACATTGGG	LP primer for genotyping SALK_050024
MP81	TTTTCTTTGTTCTATACCATTTCATG	LP primer for SALK_098887C
MP82	GCACATTTTCAGACTTTCTTGTG	RP primer for SALK_098887C
MP88	CATTTCTCCCGGTTTATCTCC	RP primer for SALKseq_061778.1
MP89	TCAAAACCGACTGTAAAACCG	LP primer for WiscDsLox453-456N12.0 in CS856723
MP90	CAAAGTCATTTTTAATCGGTTGG	RP primer for WiscDsLox453-456N12.0
MP93	TTCTCAGGGAGCCAATTAGGG	LP primer for WiscDsLox477-480L17.3 in CS857772
MP94	CGTGCGTATGTGAATGGCG	RP primer for WiscDsLox477-480L17.3
MP95	AAAAACCGTGACAATCCACAG	LP primer for SALKseq_034288.8 in CS923713
MP96	AGTGAACTTGCAACACATCCC	RP primer for SALKseq_034288.8
MP97	TGCAAAATCAGCAGCAAAAC	LP primer for SALK_128849
MP98	AGGTACCGTTGGTTGGTTTG	RP primer for SALK_128849
MP106	TGATCCATGTAGATTTCCCGGACATGAAG	LB primer for WiscDsLoxHs lines, pair with LP primers
MP109	AATCACAGACACGATCATCGAC	LP primer for SALKseq_061778.1 in CS926856
MP110	CAGCTTTACTATCCCTGCTCATG	LP primer for SALK_103498
MP111	AATTTAGGGCTTTTGCTTTTACG	RP primer for SALK_103498
MP112	GATAAGGTTTTTGTTCGTGTTGC	LP primer for SALK_138334
MP113	GGAGTAAAACCGAAGAACAATCC	RP primer for SALK_138334
SALK_041126_LP	ATTCCAAGGCTGGACCTAACTAG	LP primer for SALK_041126C
SALK_041126_RP	TACCACATTGTGCAGCTATTGAC	RP primer for SALK_041126C
SALK_072590_LP	TCATTCACGATTTGTTTGATACG	LP primer for SALK_072590C
SALK_072590_RP	TACATGAAGACAAGTGTTGTGGG	RP primer for SALK_072590C

### Sheet: Supplementary Table 2
Gene Name or Annotation	Gene ID	Line	Round of Phenotyping	Effect Size	Std. Error	p-value	notes
MOS4-ASSOCIATED COMPLEX SUBUNIT 5C	AT5G07060	WiscDsLox262F09.0	2	0.02778	0.0423	0.525
MOS4-ASSOCIATED COMPLEX SUBUNIT 5C	AT5G07060	SALK_028815	1	-0.05556	0.06001	0.39
MOS4-ASSOCIATED COMPLEX SUBUNIT 5C	AT5G07060	SALKseq_041105.4	2	2.995e-16	0.0423	1
HDXXX-type acyltransferase	AT5G07080	SAILseq_347_A10.1	2	-0.02778	0.07291	0.712
HDXXX-type acyltransferase	AT5G07080	SALKseq_089563.0	2	0.02778	0.0423	0.525
MYB29, REGULATOR OF ALTERNATIVE OXIDASE 1A 7	AT5G07690	SALKseq_065709.4	2	-0.02778	0.08587	0.754
MYB76	AT5G07700	SALK_055242	1	0.09722	0.04167	0.0584
MYB76	AT5G07700	SALK_055242	2	-0.11111	0.08587	0.228	repeated phenotyping of this line to check marginally significant result in round 1
MYB76	AT5G07700	SALKseq_050024.3	2	-6.969e-16	0.049	1
BES-INTERACTING MYC-LIKE1 (BIM1)	AT5G08130	SALK_012835	1	-0.02778	0.02778	0.356
BES-INTERACTING MYC-LIKE1 (BIM1)	AT5G08130	SALKseq_051616.1	2	0.02778	0.07291	0.712
AT12CYS-2	AT5G09570	SALKseq_065777.0	1	-0.08333	0.14254	0.58
AT12CYS-2	AT5G09570	SALKseq_056551.3	2	0.08333	0.049	0.123
glycine/proline-rich protein	AT5G07570	SALK_128849	3	0.08889	0.07027	0.23
DNA/RNA helicase protein	AT5G05130	SALK_103498	3	0.06667	0.07027	0.361
GLYCINE-RICH PROTEIN 16	AT5G07540	SALK_138334	3	0.13504	0.06483	0.0576
GLYCINE-RICH PROTEIN 16	AT5G07540	CS926856	3	0.05402	0.06207	0.3999
GLYCINE-RICH PROTEIN 19	AT5G07550	CS923713	3	0.02	0.0443	0.66
hypothetical protein	AT5G05113	SALK_098887C	3	0.02222	0.0443	0.625
HAT14	AT5G06710	CS857772	3	-2.482e-16	0.03416	1
glycine/proline-rich protein	AT5G07570	CS856723	3	0.03333	0.03624	0.377
FLOWERING LOCUS C	AT5G10140	SALK_072590C	4	0.07037	0.06142	0.273
FLOWERING LOCUS C	AT5G10140	SALK_041126C	4	0.02593	0.06142	0.68

### Sheet: Metadata
For Supplemental Table S1. Primers used in this study
Column	Explanation
Primer ID	Arbitrary number assigned to each primer
Sequence	Primer oligo sequence from 5' to 3'
Purpose	Describes how primer is used to genotype the indicated TDNA insertional line. LP indicates left primer, RP indicates right primer, LB indicates left border primer. For each transgene, a band produced by PCR with LP and RP primers indicates that the transgene is absent, and a band produced by the LB and LP primer indicates that the transgene is present.
For Supplemental Table S2. Effects of TDNA insertional mutants on short stamen number
Column	Explanation
Gene Name or Annotation	From Araport 11
Gene ID	TAIR10 gene ID
Line	Name of seed stock or insertion in seed stock ordered from ABRC
Round of Phenotyping	Indicates which of 4 separate rounds of phenotyping the line was included. Round 1 occurred in Jan 2022, 2 in April 2022, 3 in March 2025, 4 in August 2025
Effect Size	Effect of the indicated genotype on short stamen number compared to Col-0 individuals grown in the same tray, as short stamen number ~ genotype
p-value	p-value indicating significance of the effect of genotype on short stamen number in the same model as Effect Size column

### Sheet: Table Legends
Supplemental Table S1. Primers used in this study. Primers are listed by an arbitrary ID and their sequences are indicated from 5’ to 3’. The purpose of each primer is indicated as LP (primer binds left of TDNA insertion site) or RP (primer binds right of TDNA insertion site). The LB primers bind the left border of the TDNA insertion. For each transgene, a band produced by PCR with LP and RP prim…
Supplemental Table S2. Effects of T-DNA insertional mutations on short stamen number. All rows report the effect of the indicated genotype (as a line shown to be homozygous for T-DNA insertion in the indicated gene) on short stamen number, compared to wild-type Col-0 grown in the same tray.
